# Co-folding of Membrane Proteins and Lipid Molecules Improves Membrane-Protein Structure Prediction Accuracy

**DOI:** 10.64898/2026.03.24.713847

**Authors:** Hiroaki Oheda, Masao Inoue, Toru Ekimoto, Tsutomu Yamane, Mitsunori Ikeguchi

## Abstract

Recent advances in deep-learning-based structure prediction have greatly improved the accuracy of protein structure modeling and enabled prediction of biomolecular complexes. However, the surrounding molecular environments are typically not represented explicitly, and their effects are therefore captured only implicitly. This limitation is particularly relevant for membrane proteins, whose structures and interactions are strongly influenced by the membrane environment. Here we introduce co-folding of membrane proteins and lipid molecules (CoMPLip), a method that imposes an explicit membrane context by co-folding proteins with lipid molecules during AlphaFold 3 (AF3) predictions. In CoMPLip, lipid molecules arrange into bilayer-like configurations around transmembrane regions, providing a membrane-like environment during structure prediction. Across benchmark datasets of ligand-bound membrane proteins, full-length single-pass membrane proteins, and dynamic transporters, CoMPLip improves ligand-pose prediction, promotes correct extracellular-intracellular domain separation, and enables sampling of multiple conformational states. CoMPLip is training-free and is compatible with the existing AF3 workflows.
