## Supplementary Data 1 for "Co-folding of Membrane Proteins and Lipid Molecules Improves Membrane-Protein Structure Prediction Accuracy"

### Sheet: Protein_with_ligands
ID	PDBID	PROTEIN_SEQ	SMILES_chainB	SMILES_chainC	NAME	0lip_RMSD	100lip_RMSD
1	9IVK	DEERLKEILFFLLLIIIFVVFLLIVDYKFLEEFKEKNVTDKEEFNEVIKIDEAVMLISAFLLAIAAALLKELEELIRKRFEEWEKEEETLKKLEDNWETLNDNLKVIEKADNAAQVKDALTKMRAAALDAQKATPPKLEDKSPDSPEMKDFRHGFDILVGQIDDALKLANEGKVKEAQAAAEQLKTTRNAYIQKYLEKAKETMEKRKEIRRELEKILGVLAGLYVGAAFLMVIAKFLTKKIKEENTTDKEKLNEWYEFVYVLLIFAFFIILAIAVVLLKLLEILG	CN(CCO)c1ccc2cc(sc2c1)/C=C(\C#N)/c3ccc(cc3)C#N		cryo-EM structure of a tmFAP	0.9734	52.4013
2	9H76	MKEVSGITALTVVVGTVIGAGIFFKPTAVYGAAGAPGLGLLAWFVAGIITIAGGLTVAEIGTIYPQTGGMMIYLEKVYGRWLGFLVGWAQMVIYYPANIAALAIIFATQFVNLFALSDSTIVPTAILTSIFLMGVNFLGTKYSGWIQTLATILKLIPLVVIIVAGLLYPGGGVIRLVPFSVETHPVLTSFGSALIATLFAYDGWINVGTLAGEMKNPGKMLPKVIIGGLSIVMAVYLLTNIAYLFVLDSSQLAGTDTPAALVASHLFEGIGSKLVTIGILISVFGGINGYIISGLRVPYALATQKMLPFSDWFARINPKTNLPINGGLVMLGIAIVMILTGQFNQLTDLIVFVIWFFITLTFIAVIILRKTQPDIERPYRVPFYPVIPLIAIIGGLYII…	C[C@@H](C(=O)O)N		Bacterial LAT transporter BASC in complex with L-Ala and NB53	1.1001	1.0474
3	9FUP	DYKDDDDGAPPIMGSSVYITVELAIAVLAILGNVLVCWAVWLNSNLQNVTNYFVVSLAAADILVGVLAIPFAITISTGFCAACHGCLFIACFVLVLAQSSIFSLLAIAIDRYIAIAIPLRYNGLVTGTRAAGIIAICWVLSFAIGLTPMLGWNNCGQPKEGKAHSQGCGEGQVACLFEDVVPMNYMVYFNFFACVLVPLLLMLGVYLRIFAAARRQLADLEDNWETLNDNLKVIEKADNAAQVKDALTKMRAAALDAQKATPPKLEDKSPDSPEMKDFRHGFDILVGQIDDALKLANEGKVKEAQAAAEQLKTTRNAYIQKYLERARSTLQKEVHAAKSAAIIAGLFALCWLPLHIINCFTFFCPDCSHAPLWLMYLAIVLAHTNSVVNPFIYAYRIRE…	CCN1c2c(n(c(n2)/C=C/c3ccc(c(c3)OC)OC)C)C(=O)N(C1=O)CC		Serial microseconds crystallography at ID29 using fixed-target (small foils): A2a adenosine receptor co-crystallised with Istradefylline	1.2536	0.7659
4	9D68	GPMGKPARKGAEWKRFLKNNWVLLSTVAAVVLGITTGVLVREHSNLSTLEKFYFAFPGEILMRMLKLIILPLIISSMITGVAALDSNVSGKIGLRAVVYYFATTLIAVILGIVLVVSIKPGVTQKVGEIARTGSTPEVSTVDAMLDLIRNMFPENLVQAAFQQYKTKREEVKPPSDPEMTMTEESFTAVMTTAISKTKTKEYKIVGMYSDGINVLGLIVFALVFGLVIGKMGEKGQILVDFFNALSDATMKIVQIIMWYMPLGILFLIAGCIIEVEDWEIFRKLGLYMATVLTGLAIHSIVILPLIYFIVVRKNPFRFAMGMAQALLTALMISSSSATLPVTFRCAEENNQVDKRITRFVLPVGATINMDGTALYEAVAAVFIAQLNDLDLGIGQIITI…	C([C@@H](C(=O)O)N)S	[Na+]	Human excitatory amino acid transporter 3 (EAAT3) with bound L-Cysteine in an outward facing state	0.5215	0.3678
5	9AS7	MDILCEENTSLSSTTNSLMQLNDDTRLYSNDFNSGEANTSDAFNWTVDSENRTNLSCEGCLSPSCLSLLHLQEKNWSALLTAVVIILTIAGNILVIMAVSLEKKLQNATNYFLMSLAIADMLLGFLVMPVSMLTILYGYRWPLPSKLCAVWIYLDVLFSTASIMHLCAISLDRYVAIQNPIHHSRFNSRTKAFLKIIAVWTISVGISMPIPVFGLQDDSKVFKEGSCLLADDNFVLIGSFVSFFIPLTIMVITYFLTIKSLQKEATLCVSDLGTRAKLASFSFLPQSSLSSEKLFQRSIHREPGSYTGRRTMQSISNEQKACKVLGIVFFLFVVMWCPFFITNIMAVICKESCNEDVIGALLNVFVWIGYLSSAVNPLVYTLFNKTYRSAFSRYIQCQY…	CN(C)CCc1c[nH]c2c1c(ccc2)O		Local refinement of 5-HT2AR bound to psilocin in complex with a mini-Gq and scFv16 obtained by cryo-electron microscopy (cryoEM)	0.3928	0.6567
6	8Y2D	DFLLSVIGFAVDLANVWRFPYLCYKNGGGAFLVPYLLFMVIAGMPLFYMELALGQFNREGAAGVWKICPILKGVGFTVILISLYVGFFYNVIIAWALHYLFSSFTTELPWIHCNNSWNSPNCSDAHPGDSSGDSSGLNDTFGTTPAAEYFERGVLHLHQSHGIDDLGPPRWQLTACLVLVIVLLYFSLWKGVKTSGKVVWITATMPYVVLTALLLRGVTLPGAIDGIRAYLSVDFYRLCEASVWIDAATQVCFSLGVGFGVLIAFSSYNKFTNNCYRDAIVTTSINSLTSFSSGFVVFSFLGYMAQKHSVPIGDVAKDGPGLIFIIYPEAIATLPLSSAWAVVFFIMLLTLGIDSAMGGMESVITGLIDEFQLLHRHRELFTLFIVLATFLLSLFCVTN…	c1cc(c(cc1CCN)O)O		Cryo-EM structure of human dopamine transporter in complex with dopamine	2.7533	3.1193
7	8W4B	GGGGRSVDTMALWLGLRAVLVVAGLAVLLQLIRGWLSSKSYVFNREEIARLAKEHSGLDYEVAFSKIIVELRKKHPGHILQDEDLQWVFVNAGGWMGSMCLLHASLTEYVLLFGTAVDTGGHSGRYWAEISDTILSGTFRQWKEGTTKSEIFYPGDTIVHEVGEATSVQWSSGTWMVEYGRGFIPSTLAFALADTIFSTQDFLTLFYTVKVYSKALLLEASTHLSQLGFFAAA	CC(=O)[C@H]1CC[C@@H]2[C@@]1(CC[C@H]3[C@H]2CCC4=CC(=O)CC[C@]34C)C		The sigma-1 receptor from Xenopus laevis in complex with progesterone by co-crystallization	6.6256	8.8067
8	8URP	GFFIPQSSLGNLKLYKYQSDDRSFLSNHVLRPFWRKFATIFPLWMAPNLVTLLGFCFIIFNVLTTLYYDPYFDQESPRWTYFSYAIGLFLYQTFDACDGMHARRTGQQGPLGELFDHCIDSINTTLSMIPVCSMTGMGYTYMTIFSQFAILCSFYLSTWEEYHTHKLYLAEFCGPVEGIIVLCISFIAVGIYGPQTIWHTKVAQFSWQDFVFDVETVHLMYAFCTGALIFNIVTAHTNVVRYYESQSTKSATPSKTAENISKAVNGLLPFFAYFSSIFTLVLIQPSFISLALILSIGFSVAFVVGRMIIAHLTMQPFPMVNFPFLIPTIQLVLYAFMVYVLDYQKGSIVSALVWMGLGLTLAIHGMFINDIIYDITTFLDIYALSIK	C[N+](C)(C)CCO[P@@](=O)([O-])O[P@@](=O)(O)OC[C@@H]1[C@H]([C@H]([C@@H](O1)N2C=CC(=NC2=O)N)O)O		Cholinephosphotransferase in complex with CDP-choline and phosphatidylcholine	1.6559	1.2257
9	8UF6	SDSAINVMKWKTVSTIFLVVVLYLIIGATVFKALEQPQEISQRTTIVIQREKFLRAHPCVSDQELDELIQQIVAAINAGIIPLGASSNQVSHWDLGSSFFFAGTVITTIGFGNISPRTEGGKIFCIIYALLGIPLFGFLLAGVGDQLGTIFGKGIAKVEDTFIKWNVSQTKIRIISTIIFILFGCVLFVALPAVIFKHIEGWSALDAIYFVVITLTTIGFGDYVAGGSDIEYLDFYKPVVWFWILVGLAYFAAVLSMIGDWLRVIAKKTKEAVGEFRAHAAEWTANV	CCC(=O)Nc1ccc(cc1)C(=O)NCc2ccc(cc2Cl)Cl		Structure of Trek-1(K2P2.1) with ML336	0.8154	0.7281
10	8UBW	MARPDDEEGAAVAPGHPLAKGYLPLPRGAPVGKESVELQNGPKAGTFPVNGAPRDSLAAASGVLGGPQTPLAPEEETQARLLPAGAGAETPGAESSPLPLTALSPRRFVVLLIFSLYSLVNAFQWIQYSIISNVFEGFYGVTLLHIDWLSMVYMLAYVPLIFPATWLLDTRGLRLTALLGSGLNCLGAWIKCGSVQQHLFWVTMLGQCLCSVAQVFILGLPSRIASVWFGPKEVSTACATAVLGNQLGTAVGFLLPPVLVPNTQNDTNLLACNISTMFYGTSAVATLLFILTAIAFKEKPRYPPSQAQAALQDSPPEEYSYKKSIRNLFKNIPFVLLLITYGIMTGAFYSVSTLLNQMILTYYEGEEVNAGRIGLTLVVAGMVGSILCGLWLDYTKTYK…	C[N+](C)(C)CCO		Choline-bound FLVCR1	3.044	2.9834
11	8THN	SALHWRAAGAATVLLVIVLLAGSYLAVLAERGAPGAQLITYPRALWWSVETATTVGXGDLYPVTLWGRLVAVVVVVAGITSFGLVTAALATWFVGREQERRGH	CCCC[N+](CCCC)(CCCC)CCCC	[K+]	KcsA M96V mutant with Y78ester in High K+	29.6864	3.7055
12	8T69	RKLILFIVFLALLLDNMLLTVVVPIIPSYLYSIKHEKNATEIQTARPVHTASISDSFQSIFSYYDNSTMVTGNATRDLTLHQTATQHMVTNASAVPSDCPSEDKDLLNENVQVGLLFASKATVQLITNPFIGLLTNRIGYPIPIFAGFCIMFVSTIMFAFSSSYAFLLIARSLQGIGSSCSSVAGMGMLASVYTDDEERGNVMGIALGGLAMGVLVGPPFGSVLYEFVGKTAPFLVLAALVLLDGAIQLFVLQPSRVQPESQKGTPLTTLLKDPYILIAAGSICFANMGIAMLEPALPIWMMETMCSRKWQLGVAFLPASISYLIGTNIFGILAHKMGRWLCALLGMIIVGVSILCIPFAKNIYGLIAPNFGVGFAIGMVDSSMMPIMGYLVDLRHVSV…	CC(C)C[C@@H]1CN2CCc3cc(c(cc3[C@H]2CC1=O)OC)OC		Human VMAT2 in complex with tetrabenazine	8.8443	7.3633
13	8T1V	MKTIIALSYIFCLVFADYKDDDDAGRAGGANGSLELSSQLSAGPPGLLLPAVNPWDVLLCVSGTVIAGENALVVALIASTPALRTPMFVLVGSLATADLLAGLGLILHFVFQYLVPSETVSLLTVGFLVASFAASVSSLLAITVDRYLSLYNPLTYYSRRTLLGVHLLLAATWTVSLGLGLLPVLGWNCLAERAACSVVRPLARSHVALLSAAFFMVFGIMLHLYVRICQVVWRHAADLEDNWETLNDNLKVIEKADNAAQVKDALTKMRAAALDAQKATPPKLEDKSPDSPEMKDFRHGFDILVGQIDDALKLANEGKVKEAQAAAEQLKTTRNAYIQKYLAHLAATRKGVRTLAVVLGTFGACWLPFAIYCVVGSHEDPAVYTYATLLPATLNSMIN…	Cc1cc2c(cn1)nc(c(n2)NC(C)C)N3CCN(CC3)Cc4ccc(cc4F)F		Crystal structure of orphan G protein-coupled receptor 6 with bound inverse agonist 3h	8.1193	1.1696
14	8RW0	MKTIIALSYIFCLVFADYKDDDDGAPPIMGSSVYITVELAIAVLAILGNVLVCWAVWLNSNLQNVTNYFVVSLAAADILVGVLAIPFAITISTGFCAACHGCLFIACFVLVLAQSSIFSLLAIAIDRYIAIAIPLRYNGLVTGTRAAGIIAICWVLSFAIGLTPMLGWNNCGQPKEGKAHSQGCGEGQVACLFEDVVPMNYMVYFNFFACVLVPLLLMLGVYLRIFAAARRQLADLEDNWETLNDNLKVIEKADNAAQVKDALTKMRAAALDAQKATPPKLEDKSPDSPEMKDFRHGFDILVGQIDDALKLANEGKVKEAQAAAEQLKTTRNAYIQKYLERARSTLQKEVHAAKSAAIIAGLFALCWLPLHIINCFTFFCPDCSHAPLWLMYLAIVLSH…	CCN1c2c(n(c(n2)/C=C/c3ccc(c(c3)OC)OC)C)C(=O)N(C1=O)CC		Crystal structure of the adenosine A2A receptor in complex with Istradefylline	2.4064	2.0632
15	8QT6	EFSMKSVKGLLFIIASFILTLLTWMNTSPQFMIPGLALTSLSLTFILATRLPLLESWFHSLEKVYTVHKFTAFLSIILLIFHNFSMGGLWGSRLAAQFGNLAIYIFASIILVAYLGKYIQYEAWRWIHRLVYLAYILGLFHIYMIMGNRLLTFNLLSFLVGSYALLGLLAGFYIIFLYQKISFPYLGKITHLKRLNHDTREIQIHLSRPFNYQSGQFAFLKIFQEGFESAPHPFSISGGHGQTLYFTVKTSGDHTKNIYDNLQAGSKVTLDRAYGHMIIEEGRENQVWIAGGIGITPFISYIREHPILDKQVHFYYSFRGDENAVYLDLLRNYAQKNPNFELHLIDSTKDGYLNFEQKEVPEHATVYMCGPISMMKALAKQIKKQNPKTELIYEGFKFK	Cc1cc2c(cc1C)N(C3=NC(=O)NC(=O)C3=N2)C[C@@H]([C@@H]([C@@H](CO[P@@](=O)(O)O[P@](=O)(O)OC[C@@H]4[C@H]([C@H]([C@@H](O4)n5cnc6c5ncnc6N)O)O)O)O)O	Cc1c2n3c(c1CCC(=O)O)C=C4C(=C(C5=[N]4[Fe]36[N]7=C(C=C8N6C(=C5)C(=C8C)C=C)C(=C(C7=C2)C)C=C)C)CCC(=O)O	Cryo-EM structure of Streptococcus pneumoniae NADPH oxidase	3.3203	3.3975
16	8QRP	MVADPPRDSKGLAAAEPTANGGLALASIEDQGAAAGGYCGSRDQVRRCLRANLLVLLTVVAVVAGVALGLGVSGAGGALALGPERLSAFVFPGELLLRLLRMIILPLVVCSLIGGAASLDPGALGRLGAWALLFFLVTTLLASALGVGLALALQPGAASAAINASVGAAGSAENAPSKEVLDSFLDLARNIFPSNLVSAAFRSYSTTYEERNITGTRVKVPVGQEVEGMNILGLVVFAIVFGVALRKLGPEGELLIRFFNSFNEATMVLVSWIMWYAPVGIMFLVAGKIVEMEDVGLLFARLGKYILCCLLGHAIHGLLVLPLIYFLFTRKNPYRFLWGIVTPLATAFGTSSSSATLPLMMKCVEENNGVAKHISRFILPIGATVNMDGAALFQCVAAV…	C(CC(=O)N)[C@@H](C(=O)O)N	[Na+]	ASCT2 protomer in lipid nanodiscs with bound glutamine and Na+ ions in the outward-facing state (OFS.1)	0.3298	11.3937
17	8QCT	MARPDDEEGAAVAPGHPLAKGYLPLPRGAPVGKESVELQNGPKAGTFPVNGAPRDSLAAASGVLGGPQTPLAPEEETQARLLPAGAGAETPGAESSPLPLTALSPRRFVVLLIFSLYSLVNAFQWIQYSIISNVFEGFYGVTLLHIDWLSMVYMLAYVPLIFPATWLLDTRGLRLTALLGSGLNCLGAWIKCGSVQQHLFWVTMLGQCLCSVAQVFILGLPSRIASVWFGPKEVSTACATAVLGNQLGTAVGFLLPPVLVPNTQNDTNLLACNISTMFYGTSAVATLLFILTAIAFKEKPRYPPSQAQAALQDSPPEEYSYKKSIRNLFKNIPFVLLLITYGIMTGAFYSVSTLLNQMILTYYEGEEVNAGRIGLTLVVAGMVGSILCGLWLDYTKTYK…	C[N+](C)(C)CCO		Cryo-EM structure of the inward-facing choline-bound FLVCR1	3.0887	1.3536
18	8Q2O	MGSSHHHHHHSSGLVPRGSHMANSGEAPKNFGLDVKITGESENDRDLGTAPGGTLNDIGIDLRPWAFGQWGDWSAYFMGQAVAATDTIETDTLQSDTDDGNNSRNDGREPDKSYLAAREFWVDYAGLTAYPGEHLRFGRQRLREDSGQWQDTNIEALNWSFETTLLNAHAGVAQRFSEYRTDLDELAPEDKDRTHVFGDISTQWAPHHRIGVRIHHADDSGHLRRPGEEVDNLDKTYTGQLTWLGIEATGDAYNYRSSMPLNYWASATWLTGDRDNLTTTTVDDRRIATGKQSGDVNAFGVDLGLRWNIDEQWKAGVGYARGSGGGKDGEEQFQQTGLESNRSNFTGTRSRVHRFGEAFRGELSNLQAATLFGSWQLREDYDASLVYHKFWRVDDDSDI…	C(C(=O)[O-])C(CC(=O)[O-])(C(=O)[O-])O	[Na+]	Structure of alginate transporter AlgE from P. aeruginosa PAO1 by using Se-MAG for the the lipid cubic phase crystallization	2.5003	2.9903
19	8PZ4	MGSSHHHHHHSSGLVPRGSHMANSGEAPKNFGLDVKITGESENDRDLGTAPGGTLNDIGIDLRPWAFGQWGDWSAYFMGQAVAATDTIETDTLQSDTDDGNNSRNDGREPDKSYLAAREFWVDYAGLTAYPGEHLRFGRQRLREDSGQWQDTNIEALNWSFETTLLNAHAGVAQRFSEYRTDLDELAPEDKDRTHVFGDISTQWAPHHRIGVRIHHADDSGHLRRPGEEVDNLDKTYTGQLTWLGIEATGDAYNYRSSMPLNYWASATWLTGDRDNLTTTTVDDRRIATGKQSGDVNAFGVDLGLRWNIDEQWKAGVGYARGSGGGKDGEEQFQQTGLESNRSNFTGTRSRVHRFGEAFRGELSNLQAATLFGSWQLREDYDASLVYHKFWRVDDDSDI…	C(C(=O)[O-])C(CC(=O)[O-])(C(=O)[O-])O		Structure of alginate transporter, AlgE, solved at wavelength 2.755 A	2.4067	3.0024
20	8PWN	DYKDDDDGAPPIMGSSVYITVELAIAVLAILGNVLVCWAVWLNSNLQNVTNYFVVSLAAADILVGVLAIPFAITISTGFCAACHGCLFIACFVLVLAQSSIFSLLAIAIDRYIAIAIPLRYNGLVTGTRAAGIIAICWVLSFAIGLTPMLGWNNCGQPKEGKAHSQGCGEGQVACLFEDVVPMNYMVYFNFFACVLVPLLLMLGVYLRIFAAARRQLADLEDNWETLNDNLKVIEKADNAAQVKDALTKMRAAALDAQKATPPKLEDKSPDSPEMKDFRHGFDILVGQIDDALKLANEGKVKEAQAAAEQLKTTRNAYIQKYLERARSTLQKEVHAAKSAAIIAGLFALCWLPLHIINCFTFFCPDCSHAPLWLMYLAIVLAHTNSVVNPFIYAYRIRE…	CN1c2c([nH]cn2)C(=O)N(C1=O)C		Structure of A2A adenosine receptor A2AR-StaR2-bRIL, solved at wavelength 2.75 A	0.297	0.4502
21	8OYG	MNILSKISSFIGKTFSLWAALFAAAAFFAPDTFKWAGPYIPWLLGIIMFGMGLTLKPSDFDILFKHPKVVIIGVIAQFAIMPATAWLLSKLLNLPAEIAVGVILVGCCPGGTASNVMTYLARGNVALSVAVTSVSTLISPLLTPAIFLMLAGEMLEIQAAGMLMSIVKMVLLPIVLGLIVHKVLGSKTEKLTDALPLVSVAAIVLIIGAVVGASKGKIMESGLLIFAVVVLHNGIGYLLGFFAAKWTGLPYDAQKTLTIEVGMQNSGLAAALAAAHFAAAPVVAVPGALFSVWHNISGSLLATYWAAKAGKHKKPGSLEVLFQ	CC(C)(CO)[C@H](C(=O)[O-])O		Crystal structure of ASBTNM in complex with pantoate	2.5721	2.9078
22	8OVV	GPLNLTRRQQIAIGFVLVLMMLLTRSHHWASIHSLPDASWAIFFLLGVYVRALWVVPALIAASVVIDYVAITWGGVSDFCVSPAYWLLIPAYLALFAGGRFYARGHSLSLLGLFRLAGVALAVVAVAQLLTTGGFYFYSGRFADPTLAGLVLRLEKYFPPMLGTFALYVGLAATVHVALAAVFRRDGDPRTLMGTRRER	Cc1cc2c(cc1C)n(cn2)C3C(C(C(O3)CO)OP(=O)(O)OC(C)CNC(=O)CCC4(C(C5C6(C(C(C7=[N]6[Co+2]89[N]5=C4C(=C1[NH]8C(=CC2=[N]9C(=C7C)C(C2CCC(=O)N)(C)CC(=O)N)C(C1CCC(=O)N)(C)C)C)CCC(=O)N)(C)CC(=O)N)C)CC(=O)N)C)O		Tagless BtuM in complex with hydroxycobalamin	6.5714	6.8538
23	8JTB	SRKLILFIVFLALLLDNMLLTVVVPIIPSYLYSIKHEKNATEIQTARPVHTASISDSFQSIFSYYDNSTMVTGNATRDLTLHQTATQHMVTNASAVPSDCPSEDKDLLNENVQVGLLFASKATVQLITNPFIGLLTNRIGYPIPIFAGFCIMFVSTIMFAFSSSYAFLLIARSLQGIGSSCSSVAGMGMLASVYTDDEERGNVMGIALGGLAMGVLVGPPFGSVLYEFVGKTAPFLVLAALVLLDGAIQLFVLQPSRVQPESQKGTPLTTLLKDPYILIAAGSICFANMGIAMLEPALPIWMMETMCSRKWQLGVAFLPASISYLIGTNIFGILAHKMGRWLCALLGMIIVGVSILCIPFAKNIYGLIAPNFGVGFAIGMVDSSMMPIMGYLVDLRHVS…	c1cc(c(cc1CCN)O)O		VMAT2 complex with dopamine	1.3045	1.0841
24	8JT9	SRKLILFIVFLALLLDNMLLTVVVPIIPSYLYSIKHEKNATEIQTARPVHTASISDSFQSIFSYYDNSTMVTGNATRDLTLHQTATQHMVTNASAVPSDCPSEDKDLLNENVQVGLLFASKATVQLITNPFIGLLTNRIGYPIPIFAGFCIMFVSTIMFAFSSSYAFLLIARSLQGIGSSCSSVAGMGMLASVYTDDEERGNVMGIALGGLAMGVLVGPPFGSVLYEFVGKTAPFLVLAALVLLDGAIQLFVLQPSRVQPESQKGTPLTTLLKDPYILIAAGSICFANMGIAMLEPALPIWMMETMCSRKWQLGVAFLPASISYLIGTNIFGILAHKMGRWLCALLGMIIVGVSILCIPFAKNIYGLIAPNFGVGFAIGMVDSSMMPIMGYLVDLRHVS…	c1ccc2c(c1)C(=O)N(C(=O)N2)CCN3CCC(CC3)C(=O)c4ccc(cc4)F		Human VMAT2 complex with ketanserin	8.3575	8.8104
25	8JT8	GGTHLQEKNWSALLTAVVIILTIAGNILVIMAVSLEKKLQNATNYFLMSLAIADMLLGFLVMPVSMLTILYGYRWPLPSKLCAVWIYLDVLFSTAKIWHLCAISLDRYVAIQNPIHHSRFNSRTKAFLKIIAVWTISVGISMPIPVFGLQDDSKVFKEGSCLLADDNFVLIGSFVSFFIPLTIMVITYFLTIKSLQKEAADLEDNWETLNDNLKVIEKADNAAQVKDALTKMRAAALDAGSGSGDILVGQIDDALKLANEGKVKEAQAAAEQLKTTINAYIQKYGQSISNEQKACKVLGIVFFLFVVMWCPFFITNIMAVICKESCNEDVIGALLNVFVWIGYLNSAVNPLVYTLFNKTYRSAFSRYIQCQYKENK	c1cc2c3c(c1)N4CCN(C[C@H]4Cc3c[nH]2)CCCC(=O)c5ccc(cc5)F	[Mg+2]	Crystal structure of 5-HT2AR in complex with (R)-IHCH-7179	9.6821	9.7804
26	8JSW	SRKLILFIVFLALLLDNMLLTVVVPIIPSYLYSIKHEKNATEIQTARPVHTASISDSFQSIFSYYDNSTMVTGNATRDLTLHQTATQHMVTNASAVPSDCPSEDKDLLNENVQVGLLFASKATVQLITNPFIGLLTNRIGYPIPIFAGFCIMFVSTIMFAFSSSYAFLLIARSLQGIGSSCSSVAGMGMLASVYTDDEERGNVMGIALGGLAMGVLVGPPFGSVLYEFVGKTAPFLVLAALVLLDGAIQLFVLQPSRVQPESQKGTPLTTLLKDPYILIAAGSICFANMGIAMLEPALPIWMMETMCSRKWQLGVAFLPASISYLIGTNIFGILAHKMGRWLCALLGMIIVGVSILCIPFAKNIYGLIAPNFGVGFAIGMVDSSMMPIMGYLVDLRHVS…	c1cc2c(cc1O)c(c[nH]2)CCN		Human VMAT2 complex with serotonin	4.156	6.2589
27	8J1N	MSRLEEELRRRLTEGSGGWSHPQFEKGSGDYKDDDDKGSGWSHPQFEKLEVLFQGPMGGLTASDVHPTLGVQLFSAGIAACLADVITFPLDTAKVRLQVQGECPTSSVIRYKGVLGTITAVVKTEGRMKLYSGLPAGLQRQISSASLRIGLYDTVQEFLTAGKETAPSLGSKILAGLTTGGVAVFIGQPTEVVKVRLQAQSHLHGIKPRYTGTYNAYRIIATTEGLTGLWKGTTPNLMRSVIINCTELVTYDLMKEAFVKNNILADDVPCHLVSALIAGFCATAMSSPVDVVKTRFINSPPGQYKSVPNCAMKVFTNEGPTAFFKGLVPSFLRLGSWNVIMFVCFEQLKRELSKSRQTMDCAT	c1cc(c(cc1[N+](=O)[O-])[N+](=O)[O-])O		Structure of human UCP1 in the DNP-bound state	19.3643	4.9805
28	8GTG	MEILNEEKKSKVHYHVAAIINYLGHCISLVALLVAFVLFLRARSIRCLRNIIHANLIAAFILRNATWFVVQLTMSPEVHQSNVGWCRLVTAAYNYFHVTNFFWMFGEGCYLHTAIVLTYSTDRLRAWMFICIGWGVPFPIIVAWAIGKLYYDNEKCWAGKRPGVYTDYIYQGPMALVLLINFIFLFNIVRILMTKLRASTTSETIQARKAVKATLVLLPLLGITYMLAFVNPGEDEVSRVVFIYFNAFLESFQGFFVSVFACFLNSEVRSAAAAHHHHHHHHHH	Cc1c(c2nc(nc(n2n1)N(CCOC)CCOC)C)c3c(cc(cc3OC)Br)OC		Corticotropin-releasing hormone receptor 1(CRF1R) bound with BMK-I-152 by XFEL	1.799	24.9298
29	8GNE	DYDDDDKGAPPIMGSSVYITVELAIAVLAILGNVLVCWAVWLNSNLQNVTNYFVVSLAAADIAVGVLAIPFAITISTGFCAACHGCLFIACFVLVLTQSSIFSLLAIAIDRYIAIRIPLRYNGLVTGTRAKGIIAICWVLSFAIGLTPMLGWNNCGQPKEGKQHSQGCGEGQVACLFEDVVPMNYMVYFNFFACVLVPLLLMLGVYLRIFLAARRQLADLEDNWETLNDNLKVIEKADNAAQVKDALTKMRAAALDAQKATPPKLEDKSPDSPEMKDFRHGFDILVGQIDDALKLANEGKVKEAQAAAEQLKTTRNAYIQKYLERARSTLQKEVHAAKSLAIIVGLFALCWLPLHIINCFTFFCPDCSHAPLWLMYLAIVLSHTNSVVNPFIYAYRIRE…	Cc1ccc(cn1)C(=O)Nc2nc(c(s2)C(=O)C3CCOCC3)c4ccco4		Crystal structure of human adenosine A2A receptor in complex with an insurmountable inverse agonist, KW-6356.	0.2386	0.3164
30	8FYN	MKTIIALSYIFCLVFADYKDDDDGAPPIMGSSVYITVELAIAVLAILGNVLVCWAVWLNSNLQNVTNYFVVSLAAADIAVGVLAIPFAITISTGFCAACHGCLFIACFVLVLTQSSIFSLLAIAIDRYIAIRIPLRYNGLVTGTRAKGIIAICWVLSFAIGLTPMLGWNNCGQPKEGKNHSQGCGEGQVACLFEDVVPMNYMVYFNFFACVLVPLLLMLGVYLRIFLAARRQLADLEDNWETLNDNLKVIEKADNAAQVKDALTKMRAAALDAQKATPPKLEDKSPDSPEMKDFRHGFDILVGQIDDALKLANEGKVKEAQAAAEQLKTTRNAYIQKYLERARSTLQKEVHAAKSLAIIVGLFALCWLPLHIINCFTFFCPDCSHAPLWLMYLAIVLSH…	c1cc(oc1)c2nc3nc(nc(n3n2)N)NCCc4ccc(cc4)O		MicroED structure of A2A from plasma milled lamellae	0.4214	0.2998
31	8EX4	EKRKAAAAILSLGNVLNYLDRYTVAGVLLDIQQHFGVKDRGAGLLQSVFICSFMVAAPIFGYLGDRFNRKVILSCGIFFWSAVTFSSSFIPQQYFWLLVLSRGLVGIGEASYSTIAPTIIGDLFTKNTRTLMLSVFYFAIPLGSGLGYITGSSVKQAAGDWHWALRVSPVLGMITGTLILILVPATKRGHADQLGDQLKARTSWLRDMKALIRNRSYVFSSLATSAVSFATGALGMWIPLYLHRAQVVQKTAETCNSPPCGAKDSLIFGAITCFTGFLGVVTGAGATRWCRLKTQRADPLVCAVGMLGSAIFICLIFVAAKSSIVGAYICIFVGETLLFSNWAITADILMYVVIPTRRATAVALQSFTSHLLGDAGSPYLIGFISDLIRQSTKDSPLWE…	CCCCCCCCCCCCC/C=C/[C@H]([C@H](COP(=O)(O)O)N)O		Human S1P transporter Spns2 in an inward-facing open conformation (state 1)	8.5821	8.5266
32	8E7W	MNMDWALFLTFLAACGAPATTGALLKPDEWYDNLNKPWWNPPRWVFPLAWTSLYFLMSLAAMRVAQLEGSGQALAFYAAQLAFNTLWTPVFFGMKRMATALAVVMVMWLFVAATMWAFFQLDTWAGVLFVPYLIWATATTGLNFEAMRLNWNRPEARA	Cc1c2n3c(c1CCC(=O)O)C=C4C(=C(C5=[N]4[Fe]36[N]7=C(C=C8N6C(=C5)C(=C8C)C=C)C(=C(C7=C2)C)C=C)C)CCC(=O)O		RsTSPO A139T with Heme	9.9134	7.7063
33	8DU3	MKTIIALSYIFCLVFADYKDDDDGAPPIMGSSVYITVELAIAVLAILGNVLVCWAVWLNSNLQNVTNYFVVSLAAADILVGVLAIPFAITISTGFCAACHGCLFIACFVLVLAQSSIFSLLAIAIDRYIAIAIPLRYNGLVTGTRAAGIIAICWVLSFAIGLTPMLGWNNCGQPKEGKAHSQGCGEGQVACLFEDVVPMNYMVYFNFFACVLVPLLLMLGVYLRIFAAARRQLADLEDNWETLNDNLKVIEKADNAAQVKDALTKMRAAALDAQKATPPKLEDKSPDSPEMKDFRHGFDILVGQIDDALKLANEGKVKEAQAAAEQLKTTRNAYIQKYLERARSTLQKEVHAAKSAAIIAGLFALCWLPLHIINCFTFFCPDCSHAPLWLMYLAIVLAH…	c1cc(oc1)c2c3cc(ccc3nc(n2)N)Br		Crystal structure of A2AAR-StaR2-bRIL in complex with compound 21a	0.329	0.3891
34	8DO0	MAIKFLEVIKPFCVILPEIQKPERKIQFKEKVLWTAITLFIFLVCCQIPLFGIMSSDSADPFYWMRVILASNRGTLMELGISPIVTSGLIMQLLAGAKIIEVGDTPKDRALFNGAQKLFGMIITIGQSIVYVMTGMYGDPSEMGAGICLLITIQLFVAGLIVLLLDELLQKGYGLGSGISLFIATNICETIVWKAFSPTTVNTGRGMEFEGAIIALFHLLATRTDKVRALREAFYRQNLPNLMNLIATIFVFAVVIYFQGFRYELPIRSTKVRGQIGIYPIKLFYTSNIPIILQSALVSNLYVISQMLSARFSGNLLVSLLGTWSDTSSGGPARAYPVGGLCYYLSPPESFGSVLEDPVHAVVYIVFMLGSCAFFSKTWIEVSGSSPRDIAKQFKDQGM…	C[C@H]1C/C(=C\C[C@@H](OC(=O)CCC[C@@H]1OC(=O)/C=C/C(=C/C(=C/C=C/C(=C/[C@@H]([C@H](C[C@H](C)O)O)O)/C)/C)/C)[C@@H](C)C/C(=C\[C@@H](C)[C@@H](C[C@@H](C)O)O)/C)/C		Cryo-EM structure of the human Sec61 complex inhibited by mycolactone	5.1799	15.7721
35	8DE4	RETWGKKVDFLLSVIGYAVDLGNVWRFPYICYQNGGGAFLLPYTIMAIFGGIPLFYMELALGQYHRNGCISIWRKICPIFKGIGFAICVIAFYIASYYNTIMAWALYYLISSFTDQLPWTSCKNSWNTGNCTNYFSEDNVTWMLHSTSPAEEFYTRHVLQIHRSKGLQDLGGISWQLALCIMLIFTIIYFSIWKGVKTSGKVVWVTATFPYIILSILLVRGATLPGAWRGVLFYLKPNWQKLLETGVWVDAAAQIFFSLGPGFGVLLAFASYNKFNNNCYQDALVTSVVNCMTSFVSGFVIFTVLGYMAEMRNEDVSEVAKDAGPSLLFITYAEAIANMPASTFFAIIFFLMLITLGLDSTFAGLEGVITAVLDEFPHFWSKRREWLALGVVITCFLGS…	C[C@@H](Cc1ccccc1)NC	[Na+]	Native serotonin transporter in complex with 15B8 Fab in the presence of methamphetamine	1.0836	1.2255
36	8CU6	MKTIIALSYIFCLVFADYKDDDDGAPPIMGSSVYITVELAIAVLAILGNVLVCWAVWLNSNLQNVTNYFVVSLAAADILVGVLAIPFAITISTGFCAACHGCLFIACFVLVLAQSSIFSLLAIAIDRYIAIAIPLRYNGLVTGTRAAGIIAICWVLSFAIGLTPMLGWNNCGQPKEGKAHSQGCGEGQVACLFEDVVPMNYMVYFNFFACVLVPLLLMLGVYLRIFAAARRQLADLEDNWETLNDNLKVIEKADNAAQVKDALTKMRAAALDAQKATPPKLEDKSPDSPEMKDFRHGFDILVGQIDDALKLANEGKVKEAQAAAEQLKTTRNAYIQKYLERARSTLQKEVHAAKSAAIIAGLFALCWLPLHIINCFTFFCPDCSHAPLWLMYLAIVLSH…	CCCCC#Cc1nc(c2c(n1)n(c(n2)c3cccs3)[C@H]4[C@@H]([C@@H](CO4)O)O)N		Crystal structure of A2AAR-StaR2-S277-bRIL in complex with a novel A2a antagonist, LJ-4517	1.362	1.6462
37	8CIC	DYKDDDDGAPPIMGSSVYITVELAIAVLAILGNVLVCWAVWLNSNLQNVTNYFVVSLAAADILVGVLAIPFAITISTGFCAACHGCLFIACFVLVLAQSSIFSLLAIAIDRYIAIAIPLRYNGLVTGTRAAGIIAICWVLSFAIGLTPMLGWNNCGQPKEGKAHSQGCGEGQVACLFEDVVPMNYMVYFNFFACVLVPLLLMLGVYLRIFAAARRQLADLEDNWETLNDNLKVIEKADNAAQVKDALTKMRAAALDAQKATPPKLEDKSPDSPEMKDFRHGFDILVGQIDDALKLANEGKVKEAQAAAEQLKTTRNAYIQKYLERARSTLQKEVHAAKSAAIIAGLFALCWLPLHIINCFTFFCPDCSHAPLWLMYLAIVLSHTNSVVNPFIYAYRIRE…	Cc1c(cccc1c2cc(nc(n2)N)c3cn(nn3)Cc4cccc(n4)C(C)(C)O)C#N		Crystal structure of stabilized A2A adenosine receptor A2AR-StaR2-bRIL in complex with clinical candidate Etrumadenant	0.573	0.4993
38	8C9W	DYKDDDDGAPPIMGSSVYITVELAIAVLAILGNVLVCWAVWLNSNLQNVTNYFVVSLAAADIAVGVLAIPFAITISTGFCAACHGCLFIACFVLVLTQSKIFSLLAIAIDRYIAIRIPLRYNGLVTGTRAKGIIAICWVLSFAIGLTPMLGWNNCGQPKEGKAHSQGCGEGQVACLFEDVVPMNYMVYFNFFACVLVPLLLMLGVYLRIFLAARRQLADLEDNWETLNDNLKVIEKADNAAQVKDALTKMRAAALDAQKATPPKLEDKSPDSPEMKDFRHGFDILVGQIDDALKLANEGKVKEAQAAAEQLKTTRNAYIQKYLERARSTLQKEVHAAKSLAIIVGLFALCWLPLHIINCFTFFCPDCSHAPLWLMYLAIVLSHTNSVVNPFIYAYRIRE…	Cc1c(cccc1c2cc(nc(n2)N)c3cn(nn3)Cc4cccc(n4)C(C)(C)O)C#N		Crystal structure of the adenosine A2A receptor (construct A2A-PSB2-bRIL) complexed with Etrumadenant at the orthosteric pocket	0.4948	0.5359
39	7ZPG	MGSSHHHHHHSSGENLYFQGMPEESSPRRTPQSIPYQDLPHLVNADGQYLFCRYWAPTGTPKALIFVSHGAGEHSGRYEELARMLMGLDLLVFAHDHVGHGQSEGERMVVSDFHVFVRDVLQHVDSMQKDYPGLPVFLLGHSMGGAIAILTAAERPGHFAGMVLISPLVLANPESATTFKVLAAKVLNSVLPNLSSGPIDSSVLSRNKTEVDIYNSDPLICRAGLKVCFGIQLLNAVSRVERALPKLTVPFLLLQGSADRLCDSKGAYLLMELAKSQDKTLKIYEGAYHVLHKELPEVTNSVFHEINMWVSQRTATAGTASPP	COc1cccc(c1Br)C(=O)N2CCN3C[C@H](CC[C@@H]3C2)c4ccc(cc4)Cl		CRYSTAL STRUCTURE OF HUMAN MONOGLYCERIDE LIPASE WITH LIGAND	11.929	2.3441
40	7ZG9	TQQEKEFLESYPQNCPPDALPGTPGNLDSAQEKALAELRKLLEDAGFIERLDDSTLLRFLRARKFDVQLAKEMFENCEKWRKDYGTDTILQDFHYDEKPLIAKFYPQYYHKTDKDGRPVYFEELGAVNLHEMNKVTSEERMLKNLVWEYESVVQYRLPACSRAAGHLVETSCTIMDLKGISISSAYSVMSYVREASYISQNYYPERMGKFYIINAPFGFSTAFRLFKPFLDPVTVSKIFILGSSYQKELLKQIPAENLPVKFGGKSEVDGLYLSDIGPWRDPKYIGPEGEAPEAF	C[C@H]1CCC[C@@H](N1C)/C=C/[C@H]2[C@@H]3CCCC[C@@H]3C[C@H]4[C@@H]2[C@@H](OC4=O)C		Structure of yeast Sec14p with himbacine	4.1435	7.6354
41	7XRR	GPLEDYDDEEFLRYLWREYLHPKEYEWVLIAGYIIVFVVALIGNVLVCVAVWKNHHMRTVTNYFIVNLSLAAVLVTITCLPATLVVDITETWFFGQSLCKVIPYLQTVSVSVSVWTLSAIALDRWYAICHPLMFKSTAKRARNSIVIIWIVSCIIMIPQAIVMECSTVFPGLAQKTTLFTVCDERWGGEIYPKMYHICFFLVTYMAPLCLMVLAYLQIFRKLWCRQIPGVAAEIKQIRARRKTARMLMIVLLVFAICYLPISILNVLKRVFGMFAHTEDRETVYAWFTFSHWLVYANSAANPIIYNFLSGKFREEFKAAFSCCCLGVHHRQEDRLLEVLFQ	Cc1c(cnc(n1)C)OC[C@]2(C[C@H]2C(=O)Nc3ccc(cn3)F)c4cccc(c4)F		Crystal structure of the human OX2R bound to the insomnia drug lemborexant.	5.4913	5.1194
42	7WC6	SLLHLQEKNWSALLTAVVIILTIAGNILVIMAVSLEKKLQNATNYFLMSLAIADMLLGFLVMPVSMLTILYGYRWPLPSKLCAVWIYLDVLFSTAKIWHLCAISLDRYVAIQNPIHHSRFNSRTKAFLKIIAVWTISVGISMPIPVFGLQDDSKVFKEGSCLLADDNFVLIGSFVSFFIPLTIMVITYFLTIKSLQKEAADLEDNWETLNDNLKVIEKADNAAQVKDALTKMRAAALDAGSGSGDILVGQIDDALKLANEGKVKEAQAAAEQLKTTINAYIQKYGQSISNEQKACKVLGIVFFLFVVMWCPFFITNIMAVICKESCNEDVIGALLNVFVWIGYLNSAVNPLVYTLFNKTYRSAFSRYIQCQYKENK	CCN(CC)C(=O)[C@H]1CN([C@@H]2Cc3c[nH]c4c3c(ccc4)C2=C1)C		Crystal structure of serotonin 2A receptor in complex with LSD	0.879	1.1395
43	7W41	GILYVIPAVYGVIILIGLIGNITLIKIFCTVKSMRNVPNLFISSLALGDLLLLITCAPVDASRYLADRWLFGRIGCKLIPFIQLTSVGVKVFTLTALSADRYKAIVRPMDIQASHALMKACLKAAFIWIISMLLAIPEAVFSDLHPFHEESTNQTFISCAPYPHSNELHPKIHSMASFLVFYVIPLSIISVYYYFIAKNLIQSAGIDCSFWNESYLTGSRDERKKSLLSKFGMDEGVTFMFIGRFDRGQKGVDVLLKAIEILSSKKEFQEMRFIIIGKGDPELEGWARSLEEKHGNVKVITEMLSREFVRELYGSVDFVIIPSYFEPFGLVALEAMCLGAIPIASAVGGLRDIITNETGILVKAGDPGELANAILKALELSRSDLSKFRENCKKRAMSF…	C[C@](Cc1c[nH]c2c1cccc2)(C(=O)NCC3(CCCCC3)c4ccc(cn4)OC)NC(=O)Nc5ccc(cc5)[N+](=O)[O-]		Crystal Structure of Human Gastrin Releasing Peptide Receptor in complex with the antagonist PD176252	7.3195	6.8438
44	7VV4	MDPTTPAWGTESTTVNGNDQALLLLCGKETLIPVFLILFIALVGLVGNGFVLWLLGFRMRRNAFSVYVLSLAGADFLFLCFQIINCLVYLSNFFCSISINFPSFFTTVMTCAYLAGLSMLSTVSTERCLSVLWPIWYRCRRPRHLSAVVCVLLWALSLLLSILEGKFCGFLFSDGDSGWCQTFDFITAAWLIFLFMVLCGSSLALLVRILCGSRGLPLTRLYLTILLTVLVFLLCGLPFGIQWFLILWIWKDSDVLFCHIHPVSVVLSSLNSSANPIIYFFVGSFRKQWRLQQPILKLALQRALQDIAEVDHSEGCFRQGTPEMSRSSLV	CC(C)CCC[C@@H](C)[C@H]1CC[C@@H]2[C@@]1(CC[C@H]3[C@H]2CC=C4[C@@]3(CC[C@@H](C4)O)C)C		Cryo-EM structure of pseudoallergen receptor MRGPRX2 complex with linear cortistatin-14, local	2.956	34.588
45	7VOE	GGTHLQEKNWSALLTAVVIILTIAGNILVIMAVSLEKKLQNATNYFLMSLAIADMLLGFLVMPVSMLTILYGYRWPLPSKLCAVWIYLDVLFSTAKIWHLCAISLDRYVAIQNPIHHSRFNSRTKAFLKIIAVWTISVGISMPIPVFGLQDDSKVFKEGSCLLADDNFVLIGSFVSFFIPLTIMVITYFLTIKSLQKEAADLEDNWETLNDNLKVIEKADNAAQVKDALTKMRAAALDAGSGSGDILVGQIDDALKLANEGKVKEAQAAAEQLKTTINAYIQKYGQSISNEQKACKVLGIVFFLFVVMWCPFFITNIMAVICKESCNEDVIGALLNVFVWIGYLNSAVNPLVYTLFNKTYRSAFSRYIQCQYKENK	c1cc(c(c(c1)Cl)Cl)N2CCN(CC2)CCCCOc3ccc4c(c3)NC(=O)CC4		Crystal structure of 5-HT2AR in complex with aripiprazole	11.3181	11.6276
46	7UM4	HSLGKDDLRPSSPLLSVFGVLILTLLGFLVAATFAWNLLVLATILRVRTFHRVPHNLVASMAVSNVLVAALVMPLSLVHELSGRRWQLGRRLCQLWIACDVLCCTASIWNVTAIALDRYWSITRHMEYTLRTRKCVSNVMIALTWALSAVISLAPLLFGWGETYSEGSEECQVSREPSYAVFSTVGAFYLPLCVVLFVYWKIYKAAKFRVGSRKTNSVSPISEAVEVKDSAKQPQMVFTVRHATVTFQPEGDTWREQKEQRAALMVGILIGVFVLCWAPFFLTELISPLCSCDIPAIWKSIFLWLGYSNSFFNPLIYTAFNKNYNSAFKNFFSRQH	c1cc(c2c(c1c3c(cc(cc3F)F)F)CN(CC2)C(=O)N=C(N)N)F		Crystal structure of inactive 5-HT5AR in complex with AS2674723	0.7108	0.6998
47	7UL2	DYKDDDDAMGQPGNGSAFLLAPNRSHAPDHDVENLYFQGQRAQAGLEEALLAPGFGNASGNASERVLAAPSSELDVNTDIYSKVLVTAVYLALFVVGTVGNTVTLFTLARKKSLQSLQSTVHYHLGSLALSDLLTLLLAMPVELYNFIWVHHPWAFGDAGCRGYYFLRDACTYATALNVASLSVERYLAICHPFKAKTLMSRSRTKKFISAIWLASALLAVPMLFTMGEQNRSADGQHAGGLVCTPTIHTATVKVVIQVNTFMSFIFPMVVISVLYTLMILRLKSVRLLSGSREKDRNLRRITRLVLAVVIAFVVCWLPYHVRRLMFCYISDEQWTPFLYDFYHYFYMVTNALFYVSSTINPILYNLVSANFRHIFLATLACLCPVWRRRRKRPAFSRK…	COc1cccc(c1c2cc(nn2c3ccnc4c3ccc(c4)Cl)C(=O)NC5(C6CC7CC(C6)CC5C7)C(=O)O)OC	[Na+]	CryoEM Structure of Inactive NTSR1 Bound to SR48692 and Nb6	7.9732	7.8995
48	7UG0	MGLYRKYIEYPVLQKILIGLILGAIVGLILGHYGYAHAVHTYVKPFGDLFVRLLKMLVMPIVFASLVVGAASISPARLGRVGVKIVVYYLLTSAFAVTLGIIMARLFNPGAGIHLAVGGQQFQPHQAPPLVHILLDIVPTNPFGALANGQVLPTIFFAIILGIAITYLMNSENEKVRKSAETLLDAINGLAEAMYKIVNGVMQYAPIGVFALIAHVMAHQGVHVVGELAKVTAAVYVGLTLQILLVYFVLLKIYGIDPISFIKHAKDAMLTAFVTSSSSGTLPVTMRVAKEMGISEGIYSFTLPLGATINMDGTALYQGVATFFIANALGSHLTVGQQLTIVLTAVLASIGTAGVPGAGAIMLAMVLHSVGLPLTDPNVAAAYACILGIDAILDRGRTM…	c1ccc(cc1)CO[C@@H]([C@@H](C(=O)O)N)C(=O)O	[Na+]	TBOA-bound GltPh RSMR mutant in IFS state	11.7432	12.7235
49	7UFB	MAYLYGTHSHGLFKKLGIPGPTPLPFLGNILSYHKGFCMFDMECHKKYGKVWGFYDGQQPVLAITDPDMIKTVLVKECYSVFTNRRPFGPVGFMKSAISIAEDEEWKRLRSLLSPTFTSGKLKEMVPIIAQYGDVLVRNLRREAETGKPVTLKDVFGAYSMDVITSTSFGVNIDSLNNPQDPFVENTKKLLRFDFLDPFFLSITVFPFLIPILEVLNICVFPREVTNFLRKSVKRMKESRLEDTQKHRVDFLQLMIDSQNSKETESHKALSDLELVAQSIIFIFAGYETTSSVLSFIMYELATHPDVQQKLQEEIDAVLPNKAPPTYDTVLQMEYLDMVVNETLRLFPIAMRLERVCKKDVEINGMFIPKGVVVMIPSYALHRDPKYWTEPEKFLPERF…	c1ccc(cc1)C[C@@H](CS[C@H](Cc2ccccc2)C(=O)NCc3cccnc3)NC(=O)Cc4cccnc4	Cc1c2n3c(c1CCC(=O)O)C=C4C(=C(C5=[N]4[Fe]36[N]7=C(C=C8N6C(=C5)C(=C8C)C=C)C(=C(C7=C2)C)C=C)C)CCC(=O)O	CYP3A4 bound to an inhibitor	7.9828	7.2036
50	7SUS	MKTIIALSYIFCLVFADYKDDDDKFDNYYGADNQSECEYTDWKSSGALIPAIYMLVFLLGTTGNGLVLWTVFRSSREKRRSADIFIASLAVADLTFVVTLPLWATYTYRDYDWPFGTFFCKLSSYLIFVNMYASAFCLTGLSFDRYLAIVRPVANARLRLRVSGAVATAVLWVLAALLAMPVMVLRTTGDLCNTNKVQCYMDYSMVATVSSEWAWEVGLGVSSTTVGFVVPFTICLTCYFFIAQTIAMKKYTCTVCGYIYNPEDGDPDNGVNPGTDFKDIPDDWVCPLCGVGKDQFEEVEERRRLLSICVVLVVTFALCWMPYHLVKTLYMLGSLLHWPCDFDLFLMNIFPYCTCISYVNSCLNPFLYAFFDPRFRQACTSMLLMGQSRLEVLFQGPHH…	Cc1cccc(n1)c2nnc(n2c3c(cccc3OC)OC)NS(=O)(=O)[C@@H](C)[C@@H](c4ncc(cn4)C)O	[Zn+2]	Crystal structure of Apelin receptor in complex with small molecule	8.6214	8.5213
51	7SS6	MATLFIADLHLQTEEPAITAGFLRFLQGEARQADALYILGDLFEAWIGDDDPNPLHQQIASAIKAVVDAGVPCYFIHGNRDFLVGQRFARQSGMILLAEEERLDLYGREVLIMHGDTLCTDDQGYLAFRAKVHTPWIQRLFLALPLFIRHRIAARMRADSKAANSSKSMEIMDVNPQAVVDAMERHHVQWLIHGHTHRPAVHELQANGQPAWRVVLGAWHSEGSMVKVTPDDVELIHFPFLEENLYFQSHHHHHHHHHH	c1cc2c(cc1S(=O)(=O)N3CCN(CC3)c4cc(cc(c4)Cl)C(F)(F)F)CCN2C(=O)NCCCCC(=O)NO		Structure of Klebsiella LpxH in complex with JH-LPH-45	1.91	2.6517
52	7SRQ	TESIPEEMKQIVEEQGNKLHWAALLILMVIIPTIGGNTLVILAVSLEKKLQYATNYFLMSLAVADLLVGLFVMPIALLTIMFEAMWPLPLVLCPAWLFLDVLFSTASIWHLCAISVDRYIAIKKPIQANQYNSRATAFIKITVVWLISIGIAIPVPIKGIETDVDNPNNITCVLTKERFGDFMLFGSLAAFFTPLAIMIVTYFLTIHALQKVRLLSGSRQTISNEQRASKVLGIVFFLFLLMWCPFFITNITLVLCDSCNQTTLQMLLEIFVWIGYVSSGVNPLVYTLFNKTFRDAFGRYITCNYRATKSV	CCN(CC)C(=O)[C@H]1CN([C@@H]2Cc3c[nH]c4c3c(ccc4)C2=C1)C		5-HT2B receptor bound to LSD obtained by cryo-electron microscopy (cryoEM)	0.4534	0.3865
53	7SPT	MHHHHHHHHHHSGDEVDAGSGQVDAGTMGTQKVTPALIFAITVATIGSFQFGYNTGVINAPEKIIKEFITKTLTDKGNAPPSEVLLTSLWWLSVAIFSVGGMIGSFSVGLFVNRFGRRNSMLIVNLLAVTGGCFMGLCKVAKSVEMLILGRLVIGLFCGLCTGFVPMYIGEISPTALRGAFGTLNQLGIVVGILVAQIFGLEFILGSEELWPLLLGFTILPAILQSAALPFCPESPRFLLINRKEEENAKQILQRLWGTQDVSQDIQEMKDESARMSQEKQVTVLELFRVSSYRQPIIISIVLQLSQQLSGINAVFYYSTGIFKDAGVQEPWYATIGAGVVNTIFTVVSLFLVERAGRRTLHMIGLGGMAFCSTLMTVSLLLKDNYNGMSFVCIGAILV…	C([C@@H]1[C@H]([C@@H]([C@H]([C@H](O1)O)O)O)O)O		Crystal structure of exofacial state human glucose transporter GLUT3	1.0366	0.6243
54	7ROX	SLFELGKMILQETGKNPAKSYGAYGCNCGVLGRGKPKDATDRCCYVHKCCYKKLTGCDPKKDRYSYSWKDKTIVCGENNPCLKELCECDKAVAICLRENLGTYNKKYRYHLKPFCKKADPC	C/C=C\1/C[N@@+]2([C@H]3Cc4c5cccc(c5n(c4[C@@H]2C[C@@H]1[C@@]3(CO)C(=O)OC)C)OC)C		BthTX-I complexed with inhibitor MMV	11.8779	9.5491
55	7RL2	MAKKTSGRGKLPPGPTPLPVIGNILQIGIKDISKSLTNLSKVYGPVFTLYFGLKPIVVLHGYEAVKEALIDLGEEFSGRGIFPLAERANRGFGIVFSNGKKWKEIRRFSLMTLRNFGMGKRSIEDRVQEEAHCLVEELRKTKASPCDPTFILGCAPCNVICSIIFHKRFDYKDQQFLNLMEKLNENIKILSSPWIQICNNFSPIIDYFPGTHNKLLKNVAFMKSYILEKVKEHQESMDMNNPQDFIDCFLMKMEKEKHNQPSEFTIESLENTAVDLFGAGTETTSTTLRYALLLLLKHPEVTAKVQEEIERVIGRNRSPCMQDRSHMPYTDAVVHEVQRYIDLLPTSLPHAVTCDIKFRNYLIPKGTTILISLTSVLHDNKEFPNPEMFDPHHFLDEGG…	CCCCc1nc(c(n1Cc2ccc(cc2)c3ccccc3c4n[nH]nn4)CO)Cl	Cc1c2n3c(c1CCC(=O)O)C=C4C(=C(C5=[N]4[Fe]36[N]7=C(C=C8N6C(=C5)C(=C8C)C=C)C(=C(C7=C2)C)C=C)C)CCC(=O)O	Crystal Structure of the Human Cytochrome P450 2C9*8 (CYP2C9*8) Genetic Variant in Complex with the Drug Losartan	3.4553	8.1129
56	7R1K	MAEHNPVVMVHGMGGASYNFASIKSYLVTQGWDRNQLFAIDFIDKTGNNRNNGPRLSRFVKDVLGKTGAKKVDIVAHSMGGANTLYYIKNLDGGDKIENVVTLGGANGLVSLRALPGTDPNQKILYTSVYSSADMIVVNSLSRLIGARNVLIHGVGHISLLASSQVKGYIKEGLNGGGQNTNLEHHHHHH	CCOP(=O)OCC		Phosphorylated Bacillus pumilus Lipase A	0.4738	0.7544
57	7Q0M	MQTSTNTPGGRTFFGHPYPLSGLFLSEMWERFSFYGIRPLLILFMAATVFDGGMGLPREQASAIVGIFAGSMYLAALPGGLLADNWLGQQRAVWYGSILIALGHLSIALSAFFGNDLFFIGLVFIVLGTGLFKTCISVMVGTLYKPGDARRDGGFSLFYMGINMGSFIAPLLSGWLLRTHGWHWGFGIGGIGMLVALLIFRGFAIPAMKRYDAEVGLDSSWNKPTNQRQGVGRWVTAIMAVVVVIIALISQGVIPINPVMIASLLVYVIAASVTLYFIYLFAFAKMSRKDRARLLVCFILLVSAAFFWSAFEQAPTSFNLFANDYTDRMVMGFEIPTVWFQSINALFIILLAPVFSWAWPALAKKKIQPSSITKFVIGILCAAAGFAVMMYAAQHVLSS…	CC(C)[C@@H](C(=O)O)NC(=O)[C@H](CCCCNC(=O)OCc1ccc(cc1)[N+](=O)[O-])N		Crystal structure of the peptide transporter YePEPT-K314A in complex with LZNV at 2.66 A	2.9226	3.0005
58	7PP1	DYKDDDDGAPQAVDNLTSAPGNTSLCTRDYKITQVLFPLLYTVLFFVGLITNGLAMRIFFQIRSKSNFIIFLKNTVISDLLMILTFPFKILSDAKLGTGPLRTFVCQVTSVIFYFTMYISISFLGLITIDRYQKTTRPFKTSNPKNLLGAKILSVVIWAFMFLLSLPNMILTNRQPRDKNVKKCSFLKSEFGLVWHEIVNYICQVIFWINFLIVIVCYTLITKELYRSYVRTADLEDNWETLNDNLKVIEKADNAAQVKDALTKMRAAALDAQKATPPKLEDKSPDSPEMKDFRHGFDILVGQIDDALKLANEGKVKEAQAAAEQLKTTRNAYIQKYLRGVGKVPRKKVNVKVFIIIAVFFICFVPFHFARIPYTLSQTRDVFDCTAENTLFYVKESTL…	CCCCOC(=O)N1CCN(CC1)C(=O)[C@H](CP(=O)(O)O)NC(=O)c2cc(nc(n2)c3ccccc3)N4CC[C@@H](C4)OC		Crystal structure of the P2Y12 receptor in complex with the inverse agonist selatogrel.	6.737	10.6458
59	7MDC	QEHEPIGAQDERLSTLIHQRMQEAKVPALSVSVTIKGVRQRFVYGVADVASQKANTLDTVYELGSMSKAFTGLVVQILIQEGRLRQGDDIITYLPEMRLNYQGKPASLTVADFLYHTSGLPFSTLARLENPMPGSAVAQQLRNENLLFAPGAKFSYASANYDVLGAVIENVTGKTFTEVIAERLTQPLGMSATVAVKGDEIIVNKASGYKLGFGKPVLFHAPLARNHVPAAYIHSTLPDMEIWIDAWLHRKALPATLREAMSNSWRGNSDVPLAADNRILYASGWFIDQNQGPYISHGGQNPNFSSCIALRPDQQIGIVALANMNSNLILQLCADIDNYLRIGKYADGAGDAITATDTLFVYLTLLLCFWGAVVVVRGAFRVYRATAHGPGKQQRLRLR…	B([C@@H](CC(=O)N)NC(=O)CCCCC)(O)O		Full-length wildtype ClbP inhibited by hexanoyl-D-asparagine boronic acid	0.518	0.5474
60	7M93	GPGGSSMGTLGARRGLEWFLGFYFLSHIPITLLMDLQGVLPRDLYPVELRNLQQWYIEEFKDPLLQTPPAWFKSFLFCELVFQLPFFPIAAYAFFKGGCKWIRTPAIIYSVHTMTTLIPILSTLLLDDFSKASHFRGQGPKTFQERLFLISVYIPYFLIPLILLLFMVRNPYYK	COc1cccc2c1CCC[C@@H]2CCCN3CCN(CC3)C4CCCCC4		Bovine sigma-2 receptor bound to PB28	11.9052	3.1566
61	7KHM	GPSRATMGAPWTLWRCCQRVVGWVPVLFITFVVVWSYYAYVVELCVFTIFGNEENGKTVVYLVAFHLFFVMFVWSYWMTIFTSPASPSKEFYLSNSEKERYEKEFSQERQQEILRRAARALPIYTTSASKTIRYCEKCQLIKPDRAHHCSACDSCILKMDHHSPWVNNCVGFSNYKFFLLFLLYSLLYCLFVAATVLEYFIKFWTNELTDTRAKFHVLFLFFVSAMFFISVLSLFSYHCWLVGKNRTTIESFRAPTFSYGPDGNGFSLGCSKNWRQVFGDEKKYWLLPIFSSLGDGCSFPTRLVGMDPEQASVTNQNEYARRSKLQRSNS	CCCCCCCCCCCCCCCC(=O)SCCNC(=O)CCNC(=O)[C@@H](C(C)(C)COP(=O)(O)OP(=O)(O)OC[C@@H]1[C@H]([C@H]([C@@H](O1)n2cnc3c2ncnc3N)O)OP(=O)(O)O)O		Crystal structure of hDHHS20 bound to palmitoyl CoA	3.0669	3.3077
62	7F8U	DYKDDDDGAPDVVDSLLVNGSNITPPCELGLENETLFCLDQPRPSKEWQPAVQILLYSLIFLLSVLGNTLVITVLIRNKRMRTVTNIFLLSLAVSNLMLCLFCMPFNLIPNLLKDFIFGSAVCKTTTYFMGTSVSVSTWNLVAISLERYGAICKPLQSRVWQTKSHALKVIAATWCLSFTIMTPYPIYSNLVPFTKNNNQTANMCRFLLPNDVMQQSWHTFLLLILFLIPGIVMMVAYGLISLELYQGINIFEMLRIDEGLRLKIYKDTEGYYTIGIGHLLTKSPSLNAAKSELDKAIGRNTNGVITKDEAEKLFNQDVDAAVRGILRNAKLKPVYDSLDAVRRAALINMVFQMGETGVAGFTNSLRMLQQKRWDEAAVNLAKSRWYNQTPNRAKRVIT…	c1ccc2c(c1)cc(n2CC(=O)O)C(=O)Nc3nc(cs3)c4ccccc4Cl		Crystal structure of the cholecystokinin receptor CCKAR in complex with lintitript	1.8775	2.3013
63	7F61	RGFSAAWTAVLAALMALLIVATVLGNALVMLAFVADSSLRTQNNFFLLNLAISDFLVGAFCIPLYVPYVLTGRWTFGRGLCKLWLVVDYLLCTSKAFNIVLISYDRFLSVTRAVSYRAQQGDTRRAVRKMLLVWVLAFLLYGPAILSWEYLSGGSSIPEGHCYAEFFYNWYFLITASTLEFFTPFLSVTFFNLSIYLNIQRRTRLRLDGAREAAGPEPPPEAQPSPPPPPGCWGCWQKGHGEAMPLHRYGVGEAAVGAEAGEATLGGGGGGGSVASPTSSSGSSSRGTERPRSLKRGSKPSASSASLEKRMKMVSQSFTQRFRLSRDRKVAKSLAVIVSIFGLCWAPYTLLMIIRAACHGHCVPDYWYETSFWLLWANSAVNPVLYPLCHHSFRRAFTK…	CCNC(=O)C1CC(C1)(c2ccc(c(c2)F)CN3CCCC3)F		Crystal structure of human histamine receptor H3R in complex with antagonist PF03654746	0.9624	1.3459
64	6ZG4	METVEMVAIATVAGLLSLATVTGNILLMLSIKVNRQLQTVNNYFAFSLACADLIIGAFSMNLYTVYIIMGHWALGALACDLALALDYVASNAAVMNLLLISFDRYFSVTRPLSYRAKRTPRRALLMIGLAWLVSFVLWAPAILFWQYLVGERTVLAGQCYIQFLSQPIITFGTAMATFYLPVTVMCTLYWRIYRETENRANIFEMLRIDEGLRLKIYKDTEGYYTIGIGHLLTKSPSLNAAKSELDKAIGRNTNGVITKDEAEKLFNQDVDAAVRGILRNAKLKPVYDSLDAVRRAALINMVFQMGETGVAGFTNSLRMLQQKRWDEAAVNLAKSRWYNQTPNRAKRVITTFRTGTWDAYTFSLVKEKAALRTLSAILLAFILTWTPYNIMVLVSTFCK…	CCOC(=O)N1CCC[C@@H](CC1)N2CCC(CC2)C(=O)NC3(CCC3)C		Structure of M1-StaR-T4L in complex with HTL0009936 at 2.35A	1.5256	2.4073
65	6ZFZ	METVEMVAIATVAGLLSLATVTGNILLMLSIKVNRQLQTVNNYFAFSLACADLIIGAFSMNLYTVYIIMGHWALGALACDLALALDYVASNAAVMNLLLISFDRYFSVTRPLSYRAKRTPRRALLMIGLAWLVSFVLWAPAILFWQYLVGERTVLAGQCYIQFLSQPIITFGTAMATFYLPVTVMCTLYWRIYRETENRANIFEMLRIDEGLRLKIYKDTEGYYTIGIGHLLTKSPSLNAAKSELDKAIGRNTNGVITKDEAEKLFNQDVDAAVRGILRNAKLKPVYDSLDAVRRAALINMVFQMGETGVAGFTNSLRMLQQKRWDEAAVNLAKSRWYNQTPNRAKRVITTFRTGTWDAYTFSLVKEKAALRTLSAILLAFILTWTPYNIMVLVSTFCK…	CCCCC1CCN(CC1)CCCN2c3ccccc3CCC2=O		Structure of M1-StaR-T4L in complex with 77-LH-28-1 at 2.17A	1.0987	2.3567
